# Engineering an RNA-based tissue-specific platform for genetic editing through use of a miRNA-enabled Cas12a

**DOI:** 10.1101/2020.03.04.977363

**Authors:** Rasmus Møller, Kohei Oishi, Benjamin R. tenOever

## Abstract

The capacity to edit genomes using CRISPR-Cas systems holds immense potential for countless genetic-based diseases. However, one significant impediment preventing broad therapeutic utilization is *in vivo* delivery. While genetic editing at a single cell level *in vitro* can be achieved with high efficiency, the capacity to utilize these same biologic tools in a desired tissue *in vivo* remains challenging. Non-integrating RNA virus-based vectors constitute efficient platforms for transgene expression and surpass several barriers to *in vivo* delivery. However, the broad tissue tropism of viral vectors raises the concern for off-target effects. Moreover, prolonged expression of the Cas proteins, regardless of delivery method, can accumulate aberrant RNAs leading to unwanted immunological responses. In an effort to circumvent these shortcomings, here we describe a versatile RNA virus-based technology that can achieve cell-specific activity and self-inactivation by combining host microRNA (miRNA) biology with the CRISPR-Cas12a RNA-guided nuclease. Exploiting the RNase activity of Cas12a, we generated a vector that self-inactivates upon delivery of Cas12a and an accompanying CRISPR RNA (crRNA). Furthermore, we show that maturation of the crRNA can be made dependent on cell-specific miRNAs, which confers cell-specificity. We demonstrate that this genetic editing circuit delivers diminished yet sufficient levels of Cas12a to achieve effective genome editing whilst inducing a minimal immunological response. It can also function in a cell-specific manner thereby facilitating *in vivo* editing and mitigating the risk of unwanted, off-target effects.
