## Supplementary Table 1 for "Engineering an RNA-based tissue-specific platform for genetic editing through use of a miRNA-enabled Cas12a"

### Sheet: Sheet1
Supplementary Table 1:
Differentially expressed genes in response to
self-inactivating vs. non-processable plasmid-based Cas12a vector
DEGs with log2 fold change ≤ -1 or ≥ 1 and an adjusted p-value ≤ 0.01
control:	pEGFP-Cas12a
comparison:	pEGFP-Cas12a-DR-ntc-DR
Sample		Total read number
pEGFP-Cas12a-1		23890407
pEGFP-Cas12a-2		22633822
pEGFP-Cas12a-3		25572328
pEGFP-Cas12a-DR-ntc-DR-1		22417122
pEGFP-Cas12a-DR-ntc-DR-2		21970301
pEGFP-Cas12a-DR-ntc-DR-3		23549741
Gene	mean count	log2 fold change	Std. err. log2	q value
OASL	14	1.31	0.271	1.66e-05
EPSTI1	28.1	1.3	0.257	5.8e-06
OAS3	77.1	1.27	0.183	1.62e-10
IRF9	188	1.24	0.148	5.19e-15
IFI6	119	1.23	0.153	8.5e-14
IFIT2	39.9	1.16	0.263	0.0001
IFITM1	302	1.12	0.173	2.76e-09
IFIT1	172	1.1	0.191	1.6e-07
IFIT3	48.8	1.05	0.265	0.000498
CYP4F3	79.9	-1	0.182	6.93e-07
ZBTB48	604	-1.01	0.122	9.16e-15
VPS37B	495	-1.01	0.0864	5.74e-29
NEU1	1540	-1.01	0.0872	3.42e-28
HPX	22.2	-1.02	0.248	0.000298
MON1A	252	-1.02	0.15	4.51e-10
LOC100271836	169	-1.03	0.126	3.2e-14
C10orf54	16.2	-1.04	0.267	0.000681
KRT75	10.7	-1.05	0.281	0.0011
LINC00346	16	-1.05	0.27	0.00071
CDKN1A	1620	-1.06	0.0704	0
CMYA5	154	-1.07	0.156	2.27e-10
CDR2L	669	-1.08	0.0979	1.07e-25
SPRY4	16.3	-1.08	0.271	0.000508
TNXB	65.1	-1.08	0.237	5.93e-05
TOE1	761	-1.09	0.0813	9.83e-38
VWCE	20.3	-1.09	0.257	0.000187
SCN3B	133	-1.09	0.138	3.1e-13
AMIGO3	70.2	-1.09	0.205	1.86e-06
SNORA32	34	-1.1	0.242	5.39e-05
BDKRB2	31.8	-1.1	0.231	2.32e-05
CASS4	67.5	-1.1	0.208	2.15e-06
ZSWIM8	1420	-1.11	0.0788	6.82e-42
DUSP6	21.8	-1.11	0.25	9.54e-05
GPR3	38.6	-1.12	0.222	6.71e-06
ELL	340	-1.13	0.126	6.81e-17
TIGD3	33.7	-1.14	0.227	7.42e-06
CACNB1	166	-1.14	0.144	1.58e-13
FAM214B	130	-1.14	0.141	5.3e-14
RRP12	1510	-1.15	0.0899	3.35e-34
FOXA3	54.7	-1.15	0.193	5.97e-08
PLEKHO2	181	-1.16	0.121	1.76e-19
DGCR11	90	-1.17	0.157	6.73e-12
TMED7	566	-1.18	0.127	2.84e-18
RIMS2	46.9	-1.18	0.199	7.6e-08
IL10RA	51.3	-1.2	0.195	2.06e-08
RNU86	62.3	-1.2	0.233	3.49e-06
ACHE	83.9	-1.21	0.172	9.58e-11
FOSL1	66.7	-1.22	0.185	1.45e-09
HRH4	23.3	-1.22	0.248	1.2e-05
LOC440354	153	-1.23	0.147	5.15e-15
SERTAD1	90.3	-1.23	0.171	3.55e-11
SNORD18C	35.4	-1.25	0.23	1.07e-06
AQPEP	32.2	-1.25	0.228	6.63e-07
ETV5	64.6	-1.28	0.185	1.93e-10
TNFRSF12A	210	-1.29	0.113	2.09e-27
SMPD3	28.1	-1.31	0.259	5.58e-06
SNORD47	47.8	-1.33	0.238	4.66e-07
NPHP3-ACAD11	92.6	-1.34	0.168	9.64e-14
KCNK5	328	-1.34	0.104	4.55e-35
TYW1B	177	-1.35	0.121	3.14e-26
ATG2A	478	-1.36	0.121	1.25e-26
SNORD45C	17.2	-1.41	0.268	2.24e-06
PTPRH	40.4	-1.41	0.218	3.29e-09
ETV4	12.7	-1.42	0.277	4.46e-06
CSRNP1	582	-1.43	0.128	5.3e-26
ARVCF	180	-1.45	0.177	2.37e-14
OSGIN1	29.8	-1.46	0.259	3.66e-07
SNORD68	119	-1.48	0.163	2e-17
RFPL4A	19.7	-1.75	0.275	5.47e-09
GEM	266	-2.09	0.112	0
HSPB8	152	-2.15	0.139	0
DNAH17	561	-2.17	0.15	8.69e-44
STMN4	27.8	-2.22	0.257	6.28e-16
