## Supplementary Table 2 for "Engineering an RNA-based tissue-specific platform for genetic editing through use of a miRNA-enabled Cas12a"

### Sheet: Sheet1
Supplementary Table 2:
Differentially expressed genes in response to self-inactivating
plasmid-based Cas12a versus the corresponding replicon-based construct.
DEGs with log2 fold change ≤ -1 or ≥ 1 and an adjusted p-value ≤ 0.01
control:	NoV-Cas12-DR-ntc-DR
comparison:	pEGFP-Cas12a-DR-ntc-DR
Sample		Total read number
NoV-Cas12-DR-ntc-DR-1		20308075
NoV-Cas12-DR-ntc-DR-2		18712978
NoV-Cas12-DR-ntc-DR-3		19158556
pEGFP-Cas12a-DR-ntc-DR-1		22417122
pEGFP-Cas12a-DR-ntc-DR-2		21970301
pEGFP-Cas12a-DR-ntc-DR-3		23549741
Gene	mean count	log2 fold change	Std. err. log2	q value
PLK2	156	2.99	0.165	0
NPR3	37.9	2.95	0.291	3.83e-22
CYP4F3	24.2	2.7	0.314	3.77e-16
IFI44L	46.6	2.68	0.289	1.24e-18
KCNN4	16.4	2.5	0.328	6.58e-13
CELF3	23	2.44	0.3	1.63e-14
PPL	35.5	2.41	0.278	2.32e-16
CYP4F2	13.6	2.36	0.328	1.5e-11
CXCR4	187	2.23	0.204	1.79e-25
HIST1H2BJ	55.9	2.17	0.218	2.05e-21
PDZK1	13.6	2.12	0.328	1.36e-09
NHLH2	14.3	2.07	0.319	1.14e-09
PVRL4	71.9	2.06	0.201	1.12e-22
ETV7	10	2.03	0.338	2.25e-08
IP6K3	13.7	2	0.321	6.5e-09
LIF	224	1.98	0.127	0
SNORA68	26.1	1.93	0.313	8.15e-09
DHRS2	267	1.89	0.132	1.86e-43
NR1D1	125	1.89	0.151	3.33e-33
SYN1	40	1.88	0.26	1.05e-11
CCDC81	16.6	1.87	0.306	1.18e-08
ARHGAP30	13.3	1.78	0.32	2.36e-07
CCR6	13.1	1.77	0.32	2.74e-07
ANKRD37	34.2	1.76	0.296	2.86e-08
SNORD68	32.8	1.75	0.262	3.78e-10
IFI6	100	1.73	0.174	4.17e-21
RFPL1-AS1	10.5	1.73	0.331	1.4e-06
SCG3	17.5	1.71	0.305	2.04e-07
POLR2L	133	1.7	0.141	4.98e-31
RND1	58.6	1.7	0.197	3.62e-16
IFIT2	34.3	1.65	0.301	3.57e-07
CCDC13	26.4	1.63	0.284	8.62e-08
HIST1H1C	141	1.62	0.166	1.89e-20
C7orf53	69.2	1.62	0.193	2.47e-15
INPP5D	223	1.59	0.164	2.28e-20
FOSL1	21	1.58	0.285	2.51e-07
DCAF4L1	32.2	1.56	0.264	3.72e-08
PLXNB3	10.9	1.56	0.33	1.29e-05
HIST2H2BE	105	1.55	0.151	1.76e-22
C10orf10	48.3	1.55	0.234	5.49e-10
ZNF654	340	1.55	0.142	2.26e-25
GPX1	333	1.54	0.148	2.16e-23
CCT6P3	90	1.53	0.212	1.22e-11
HIST1H2AC	11.4	1.51	0.33	2.6e-05
OASL	12.8	1.5	0.317	1.39e-05
FDXR	245	1.5	0.115	3.06e-36
TRIM22	11.9	1.49	0.319	1.71e-05
ACHE	28	1.49	0.259	8.68e-08
IFIT3	42.7	1.48	0.291	2.77e-06
MEP1B	12.3	1.48	0.323	2.38e-05
FILIP1L	34	1.48	0.242	1.08e-08
TUBB3	64.5	1.47	0.215	1.46e-10
TINCR	54.7	1.47	0.205	1.29e-11
RNU86	18.6	1.46	0.291	3.75e-06
SNORA63	22.5	1.46	0.294	4.31e-06
MAFF	65.9	1.45	0.216	3.06e-10
POMZP3	137	1.45	0.168	3.74e-16
BTG2	828	1.44	0.0757	0
NEU1	635	1.43	0.11	5.87e-36
PLK3	94.6	1.42	0.159	2.74e-17
SLC43A3	27.1	1.42	0.287	4.6e-06
CCDC160	20.5	1.42	0.3	1.27e-05
LRRC46	20.9	1.41	0.333	0.000109
LRRTM2	21.5	1.41	0.294	9.95e-06
TYW1B	60.1	1.4	0.188	2.47e-12
DNAH3	12.2	1.39	0.323	7.92e-05
SERTAD1	30.5	1.39	0.256	4.72e-07
ASPHD1	18.3	1.38	0.29	1.24e-05
HIST1H2BD	65.3	1.38	0.216	2.34e-09
HIST1H3H	11.2	1.38	0.324	9.97e-05
SLC30A1	152	1.37	0.136	8.38e-22
IFIT1	153	1.37	0.172	6.72e-14
STK17A	394	1.36	0.117	3.31e-29
PHKG1	16.7	1.36	0.308	5.02e-05
TBX19	34.8	1.35	0.252	7.4e-07
NPC1L1	18.5	1.35	0.299	3.61e-05
RUNDC3A	29.9	1.34	0.26	1.79e-06
MT2A	17.4	1.33	0.312	9.83e-05
FOSB	38.2	1.33	0.232	1.01e-07
SNAI1	20.5	1.33	0.307	7.24e-05
NOG	31.9	1.32	0.249	9.46e-07
DIRC3	11.4	1.32	0.323	0.000179
ZNF341	100	1.32	0.225	4.15e-08
PVT1	258	1.32	0.139	1.13e-19
KDM5B-AS1	27.1	1.31	0.256	2.17e-06
MIR210HG	44.4	1.31	0.287	2.5e-05
ANKRD20A12P	31.4	1.3	0.246	9.24e-07
NXPH3	20.3	1.29	0.278	1.88e-05
ZNF296	17.3	1.28	0.295	6.67e-05
SNORA64	37.1	1.27	0.245	1.5e-06
CCDC157	35.5	1.27	0.245	1.44e-06
NKD2	50.5	1.27	0.262	7.52e-06
C8orf22	10.7	1.27	0.336	0.000587
PIFO	19.4	1.26	0.282	4.07e-05
SCARNA12	35.5	1.26	0.248	2.74e-06
IRF9	174	1.26	0.15	1.69e-15
RHOB	573	1.26	0.0998	4.18e-34
HIST1H3E	16.7	1.26	0.29	7.07e-05
PER1	504	1.25	0.0946	7.23e-37
AHDC1	71	1.24	0.184	2.15e-10
SNORD38B	19.9	1.24	0.283	5.44e-05
ADCY10	40.1	1.24	0.227	4.15e-07
AIM1L	20.7	1.22	0.276	4.76e-05
HSD17B7P2	79.6	1.22	0.183	5.09e-10
FAS	175	1.22	0.13	7.31e-19
FSCN1	302	1.22	0.122	1.9e-21
GRHL3	35.8	1.21	0.231	1.13e-06
SNORD80	105	1.21	0.21	9.51e-08
AEN	2810	1.21	0.0718	0
NEDD9	22.8	1.21	0.278	6.48e-05
STC1	49.6	1.21	0.204	3.48e-08
EGLN3	143	1.2	0.177	1.87e-10
PGF	135	1.2	0.163	3.45e-12
TUBB2A	166	1.2	0.142	1.25e-15
CCDC24	10.2	1.19	0.324	0.000885
C1orf116	25	1.19	0.275	7.39e-05
CRISPLD2	11.5	1.19	0.33	0.00109
WDR63	121	1.18	0.149	7.3e-14
MAB21L1	51.7	1.18	0.197	2.18e-08
SNAP25	16.8	1.18	0.326	0.00107
IER3	98.2	1.18	0.198	3.12e-08
PSMB10	38.9	1.17	0.251	1.92e-05
IQUB	36.3	1.17	0.231	2.43e-06
MIR1204	11.6	1.17	0.323	0.000964
HIST3H2BB	10.8	1.16	0.323	0.00107
CCDC65	14.2	1.16	0.307	0.000592
MMP15	108	1.16	0.193	2.09e-08
CSRNP1	201	1.16	0.114	2.36e-22
JUN	2620	1.15	0.117	1.03e-20
PHLDA3	181	1.15	0.145	5.99e-14
RSRC2	3630	1.15	0.0673	0
DACT3	60.8	1.15	0.197	6.25e-08
CMYA5	61.3	1.15	0.222	1.57e-06
NDUFA2	209	1.15	0.149	3.56e-13
OR2B6	10.5	1.15	0.339	0.00211
MOSPD3	38	1.15	0.225	2.37e-06
ADM	48.8	1.14	0.202	1.6e-07
WDR66	21.2	1.14	0.28	0.000199
CELF6	14.5	1.14	0.301	0.000549
CCDC64	35.4	1.13	0.228	4.32e-06
SHISA2	116	1.13	0.161	4.71e-11
EFNA4	57.5	1.12	0.244	2.18e-05
GADD45B	98.8	1.12	0.153	6.79e-12
TP53I3	42.2	1.12	0.248	3.1e-05
TMSB10	1770	1.12	0.102	1.1e-25
SNORA18	123	1.11	0.16	6.92e-11
TRAPPC5	22.4	1.11	0.271	0.000182
SCNM1	13.5	1.1	0.332	0.00281
SNORD16	10.3	1.1	0.325	0.0023
KCNJ2	21.5	1.1	0.269	0.000188
SGK1	47.7	1.1	0.211	1.22e-06
SRRT	2150	1.1	0.0815	1.85e-38
RENBP	56.3	1.1	0.201	3.45e-07
EGR2	11.6	1.09	0.322	0.00222
SNORA45	17.6	1.09	0.29	0.000599
SIRT4	63.8	1.09	0.201	4.53e-07
ALDOC	216	1.09	0.178	1.09e-08
IFITM1	286	1.08	0.167	1.43e-09
CRIP2	12.9	1.08	0.309	0.00148
TMEM102	32.6	1.08	0.246	5.21e-05
ZIK1	37.9	1.08	0.224	8.65e-06
HMOX1	189	1.08	0.17	3.35e-09
HIST1H2BO	17.4	1.08	0.333	0.00355
MIR1304	36	1.07	0.291	0.000864
DNAH17	123	1.07	0.186	9.26e-08
KCNQ2	128	1.07	0.149	1.18e-11
SNORD36A	135	1.07	0.137	1.36e-13
PIM2	302	1.07	0.121	4.94e-17
RGS2	152	1.06	0.128	5.37e-15
LOC100130093	66.1	1.06	0.178	2.58e-08
HSPA2	22.5	1.06	0.276	0.000492
SNORA10	21.5	1.06	0.297	0.00128
FAM27A	20.2	1.06	0.279	0.00052
FAM46C	269	1.05	0.118	5.08e-17
PLEKHH3	113	1.05	0.156	3.18e-10
FASN	1670	1.05	0.0863	7.87e-32
LPPR2	195	1.05	0.118	6.17e-17
RASL11A	85.2	1.04	0.191	4.18e-07
FOS	24.3	1.04	0.263	0.000321
LOC440354	58.4	1.04	0.199	1.34e-06
TOB1	388	1.04	0.112	1.18e-18
SNORD5	33.4	1.03	0.263	0.000367
SNORD4B	11.8	1.03	0.324	0.00417
CCDC124	336	1.03	0.0911	2.32e-27
BAX	828	1.03	0.0963	1.29e-24
A4GALT	15.9	1.03	0.296	0.00161
RXRG	15.5	1.02	0.308	0.00294
OAS3	76.7	1.02	0.17	1.97e-08
FAM195A	38	1.02	0.232	5.6e-05
C19orf26	15	1.02	0.327	0.00506
CASS4	24.8	1.02	0.296	0.00186
EIF5AL1	119	1.01	0.139	9.76e-12
CYP26A1	27.7	1.01	0.256	0.000337
SNORA25	27.6	1.01	0.249	0.000225
UQCR11	330	1.01	0.14	1.22e-11
ICAM5	40.5	1.01	0.242	0.000142
RAB3A	96	1.01	0.155	1.29e-09
TUBA4A	72.2	1.01	0.173	4.82e-08
ABCA1	138	1.01	0.176	1.13e-07
PBX4	33.7	1	0.234	8.41e-05
ZNF79	282	1	0.108	7.7e-19
SNHG1	5180	-1	0.051	0
EXOG	619	-1	0.0819	6.93e-32
LOC201617	17.3	-1	0.324	0.00557
GTPBP2	1590	-1	0.077	5.7e-36
TAS2R4	33.2	-1	0.23	6.47e-05
RAB9B	164	-1	0.152	5.31e-10
LSAMP	19.4	-1.01	0.285	0.00133
FTX	30.4	-1.01	0.266	0.000582
ZNF37BP	1950	-1.02	0.0748	1.24e-39
CLMP	32.3	-1.02	0.233	6.03e-05
FAM66C	46.1	-1.02	0.205	4.19e-06
LOC285033	127	-1.02	0.182	1.69e-07
PARD3B	485	-1.02	0.0774	1.45e-36
WDR52	499	-1.02	0.155	6.02e-10
FBXO4	123	-1.02	0.137	2.61e-12
WNT2B	55.7	-1.03	0.188	3.5e-07
GUCY1B2	72	-1.03	0.188	4.07e-07
GPR179	14.7	-1.03	0.306	0.0024
LOC100129726	56	-1.03	0.193	7.6e-07
HLCS	1050	-1.03	0.104	7.06e-21
FAM134B	106	-1.03	0.179	8.3e-08
TAS2R3	17.1	-1.03	0.296	0.00164
ZNF252P	469	-1.03	0.0986	1.91e-23
ZNF883	26	-1.03	0.25	0.000161
NKAPP1	53.5	-1.03	0.203	2.82e-06
TMEM9B-AS1	110	-1.04	0.172	2e-08
LOC400657	211	-1.04	0.122	9.81e-16
F8	74.9	-1.04	0.193	6.16e-07
METTL20	31.1	-1.05	0.244	8.3e-05
LOC100131320	52.3	-1.05	0.263	0.000282
PIGZ	43.4	-1.05	0.21	4.26e-06
AKD1	170	-1.05	0.16	8.52e-10
CFL1P1	27.5	-1.06	0.269	0.000317
ANKS1B	22	-1.06	0.261	0.000204
C16orf96	20.4	-1.06	0.307	0.00183
SLC16A6	37.2	-1.06	0.223	1.21e-05
MEIS1-AS3	51.9	-1.06	0.199	8.17e-07
MIR4712	99.1	-1.07	0.177	1.82e-08
LOC100506714	158	-1.07	0.182	4.27e-08
CADM2	15.2	-1.07	0.307	0.00162
LOC440173	65.3	-1.07	0.187	9.16e-08
LGR5	68.4	-1.08	0.212	2.5e-06
RAD9B	29.1	-1.08	0.249	7.36e-05
ZNF594	418	-1.08	0.0881	3.08e-32
ITIH4	137	-1.08	0.188	9.86e-08
FLJ33630	163	-1.08	0.187	6.77e-08
XKR5	41.7	-1.08	0.235	2.37e-05
SLC30A10	36.6	-1.09	0.234	1.92e-05
MYH15	57.4	-1.09	0.2	3.6e-07
FAM86EP	141	-1.09	0.142	5.4e-13
AFF2	99.4	-1.09	0.152	1.66e-11
ZNF37A	1070	-1.1	0.0945	9.08e-29
SEL1L	1650	-1.1	0.0749	2.8e-45
LINC00341	100	-1.1	0.152	1.05e-11
DFNB59	46.6	-1.1	0.215	2.24e-06
LOC100507266	93.6	-1.1	0.161	1.67e-10
HCG18	582	-1.1	0.112	8e-21
LOC440300	32.7	-1.11	0.23	8.91e-06
GFPT1	3220	-1.11	0.0836	1.44e-37
LOC100130691	183	-1.11	0.159	6.56e-11
PLCL1	80	-1.11	0.165	2.58e-10
LINC00648	85.9	-1.12	0.173	1.2e-09
ZNF780B	290	-1.12	0.133	1.45e-15
FAM228B	85.6	-1.12	0.191	4.12e-08
FAM86HP	91.9	-1.12	0.23	6.71e-06
LOC100129858	39.6	-1.12	0.216	1.76e-06
DCST2	31.8	-1.13	0.239	1.29e-05
FGF19	17.3	-1.13	0.328	0.00173
LOC100652768	12.7	-1.13	0.315	0.00114
ZNF605	376	-1.13	0.101	4.99e-27
ZNF587B	328	-1.13	0.101	2.03e-26
MCM3AP-AS1	279	-1.13	0.113	1.69e-21
CEACAM19	135	-1.14	0.143	7.98e-14
FLJ37035	22.7	-1.15	0.276	0.000131
LOC100506746	25	-1.15	0.261	5.14e-05
COPZ2	23.5	-1.16	0.288	0.000234
FGF21	19.6	-1.16	0.291	0.000284
ZNF572	33.2	-1.16	0.23	3.07e-06
ZNF573	221	-1.17	0.143	7.62e-15
PSD4	60.7	-1.17	0.206	1.25e-07
CUBN	35.5	-1.18	0.223	1e-06
AGAP11	286	-1.19	0.143	2.52e-15
LOC338817	30.9	-1.19	0.239	3.83e-06
TPTE2P1	56.2	-1.19	0.197	1.42e-08
FAM86JP	83	-1.19	0.18	5.86e-10
LOC90246	85.4	-1.19	0.215	2.59e-07
SCN9A	51.6	-1.2	0.199	2.03e-08
LINC00574	13.1	-1.2	0.313	0.000458
LOC100133315	103	-1.21	0.183	5.21e-10
MASP1	29	-1.21	0.284	9.29e-05
TFAP2E	20	-1.22	0.282	7.32e-05
C6orf163	35.1	-1.22	0.231	8.48e-07
LAMP3	129	-1.23	0.199	7.41e-09
LOC100131347	31	-1.24	0.246	3.18e-06
RFPL2	49.4	-1.24	0.23	5.18e-07
ADAM1A	202	-1.25	0.18	8.36e-11
SHC3	12.1	-1.26	0.331	0.000522
FLJ21408	11.2	-1.27	0.322	0.000313
TCAM1P	126	-1.27	0.148	6.15e-16
LINC00471	38.7	-1.27	0.225	1.45e-07
AMBN	38.2	-1.27	0.243	1.17e-06
AMY2B	35.1	-1.28	0.23	2.34e-07
TTC18	161	-1.28	0.159	3.97e-14
PRKXP1	161	-1.28	0.167	4.28e-13
SH3BGR	221	-1.29	0.146	6.17e-17
ALPK2	40.6	-1.3	0.271	9.51e-06
KRCC1	279	-1.3	0.121	6.14e-25
LOC100506123	136	-1.3	0.178	7.27e-12
FLJ35024	21.2	-1.3	0.295	5.02e-05
NBPF1	1530	-1.31	0.0867	0
TRIM54	27.8	-1.32	0.25	1.04e-06
OSTN	58.9	-1.32	0.227	6.84e-08
LOC728537	73.5	-1.33	0.189	4.28e-11
GAS5-AS1	34.6	-1.34	0.244	3.81e-07
LOC100507577	145	-1.34	0.163	9.34e-15
NT5E	12.8	-1.34	0.315	9.55e-05
COL6A4P2	15.1	-1.35	0.307	5.61e-05
ROS1	11.7	-1.36	0.318	8.75e-05
STRC	21.1	-1.38	0.296	1.89e-05
C21orf49	37.2	-1.38	0.232	2.71e-08
KIAA1456	53.2	-1.39	0.202	1.22e-10
LINC00858	68.4	-1.4	0.19	4.15e-12
TMEM254-AS1	61.1	-1.41	0.187	1.13e-12
PLXNA4	31.9	-1.43	0.243	4.57e-08
CBX3P2	13.4	-1.44	0.33	6.1e-05
NIPAL2	81.3	-1.44	0.181	6.33e-14
C5	128	-1.45	0.219	6.16e-10
GGACT	63	-1.46	0.256	1.05e-07
KLHDC1	12	-1.46	0.325	3.7e-05
FBXO43	14.6	-1.46	0.33	4.82e-05
CDNF	37.8	-1.47	0.238	8.01e-09
NBR2	136	-1.48	0.202	5.27e-12
DNAJC5G	54.7	-1.48	0.211	4.6e-11
APOL6	11.3	-1.48	0.325	2.77e-05
TAPT1-AS1	43.8	-1.48	0.262	1.61e-07
LUC7L2	150	-1.48	0.15	5.27e-21
C6orf164	30.1	-1.49	0.299	4.41e-06
BDNF-AS	37.6	-1.5	0.232	1.25e-09
SCN11A	21.6	-1.52	0.292	1.44e-06
LOC399815	99.2	-1.53	0.213	1.19e-11
DNM1P46	30.6	-1.54	0.25	9.6e-09
TRIM66	649	-1.55	0.118	8.72e-37
TPTE2P6	11.4	-1.55	0.32	8.21e-06
DLEC1	64.2	-1.57	0.211	2e-12
ELAC1	59.1	-1.6	0.247	1.37e-09
IDNK	55.6	-1.6	0.221	1.02e-11
TNFRSF9	31.4	-1.63	0.263	6.63e-09
ZMAT1	48.5	-1.64	0.252	1.21e-09
PSMG3-AS1	115	-1.65	0.222	2.63e-12
SDCBP2-AS1	94.1	-1.67	0.186	1.99e-17
LOC100288181	38	-1.95	0.242	2.96e-14
GDAP1L1	29.7	-1.98	0.301	7.1e-10
SORCS1	125	-2.02	0.158	1.54e-34
IGFN1	39.8	-2.12	0.251	1.45e-15
DMGDH	43.1	-2.14	0.231	1.84e-18
P2RX1	43	-2.31	0.282	1.19e-14
